# Comparative Mitogenomics and Molecular Phylogeny of Agriculturally Significant Tephritid Fruit Fly Pests in Bangladesh

**DOI:** 10.64898/2026.09.12.751165

**Authors:** Sadniman Rahman, Faiza Anzum Shormi

## Abstract

Tephritid fruit flies of the tribe Dacini rank among the most economically destructive agricultural pests globally, with several species of *Bactrocera* Macquart and *Zeugodacus* Hendel causing severe losses to fruit and vegetable production across South and Southeast Asia. Bangladesh harbors several economically important dacine species, including *Bactrocera dorsalis* (Hendel), *B. carambolae* (Drew & Hancock), *B. zonata* (Saunders), *B. correcta* (Bezzi) and *Zeugodacus cucurbitae* (Coquillett). Here we present a comparative mitogenomic and phylogenetic framework based on 21 unique GenBank mitogenome records: 19 dacine ingroup records and two outgroups. The ingroup includes *B. papayae, B. philippinensis* and *B. invadens*, whose synonymy with *B. dorsalis* is disputed. All records contained 13 protein-coding genes (PCGs) and two rRNA genes. Genome size in the 14 taxa of subgenus *Bactrocera* ranged from 15,273 to 15,977 bp. Whole-genome AT content ranged from 66.6% in *B. tsuneonis* to 82.2% in *Drosophila melanogaster*, and the five focal pest species clustered at 72.9–73.6%. Maximum-likelihood analysis of a 13,600-site alignment (13 PCGs plus 12S and 16S rRNA; GTR+FO; IQ-TREE v1.6.11; 1,000 ultrafast bootstrap replicates, UFBoot) recovered the *B. dorsalis* complex (UFBoot = 100), within which pairwise distances were only 0.64–1.33%, and a *B. correcta* + *B. zonata* pair (UFBoot = 100). Nine taxa showed compositional heterogeneity and third codon positions were highly variable, so deeper nodes should be interpreted cautiously. As no Bangladeshi specimens were sequenced, this study is a curated reference baseline for molecular identification and pest surveillance, not a population-genomic analysis.
