## Supplemental Table S1 for "Comparative Mitogenomics and Molecular Phylogeny of Agriculturally Significant Tephritid Fruit Fly Pests in Bangladesh"

	B. dorsalis	B. carambolae	B. papayae	B. philippinensis	B. correcta	B. zonata	B. tryoni	B. latifrons	B. melastomatos	B. umbrosa	B. arecae	B. invadens	B. tuberculata	B. propinqua	Z. cucurbitae	B. minax	B. tsuneonis	B. cinnabaria	B. oleae	C. capitata	D. melanogaster
B. dorsalis	0.0	1.236	0.987	0.98	7.572	7.609	8.131	11.823	8.326	11.866	9.126	0.64	13.16	8.835	13.662	17.596	18.704	14.373	12.8	14.432	19.021
B. carambolae	1.236	0.0	1.153	1.085	7.558	7.582	7.982	11.838	8.382	11.751	9.02	1.334	13.2	8.745	13.662	17.721	18.948	14.363	12.862	14.396	19.029
B. papayae	0.987	1.153	0.0	0.836	7.551	7.589	8.095	11.868	8.458	11.788	9.043	1.161	13.17	8.798	13.668	17.652	18.729	14.348	12.824	14.447	19.027
B. philippinensis	0.98	1.085	0.836	0.0	7.611	7.612	8.14	11.83	8.458	11.789	9.02	1.123	13.291	8.85	13.647	17.63	18.865	14.356	12.847	14.372	18.983
B. correcta	7.572	7.558	7.551	7.611	0.0	5.538	8.554	11.536	8.539	12.097	9.096	7.506	14.897	9.16	13.811	18.315	19.217	14.143	12.484	14.146	18.86
B. zonata	7.609	7.582	7.589	7.612	5.538	0.0	8.365	11.692	8.305	12.132	8.945	7.46	14.581	8.888	13.755	18.47	19.111	13.952	12.454	14.369	19.015
B. tryoni	8.131	7.982	8.095	8.14	8.554	8.365	0.0	11.778	9.105	12.145	9.353	8.102	14.997	9.343	14.128	18.496	19.254	14.683	13.187	15.076	19.943
B. latifrons	11.823	11.838	11.868	11.83	11.536	11.692	11.778	0.0	12.155	14.224	12.102	11.834	18.318	11.87	15.677	19.379	19.555	15.912	14.372	16.445	21.133
B. melastomatos	8.326	8.382	8.458	8.458	8.539	8.305	9.105	12.155	0.0	12.453	9.626	8.223	14.202	9.563	14.24	18.693	18.933	14.38	13.089	14.216	18.974
B. umbrosa	11.866	11.751	11.788	11.789	12.097	12.132	12.145	14.224	12.453	0.0	12.372	11.778	18.246	12.352	16.675	19.559	20.071	16.265	15.26	17.122	21.248
B. arecae	9.126	9.02	9.043	9.02	9.096	8.945	9.353	12.102	9.626	12.372	0.0	9.075	15.8	9.841	14.774	18.4	18.985	14.799	13.261	15.329	20.098
B. invadens	0.64	1.334	1.161	1.123	7.506	7.46	8.102	11.834	8.223	11.778	9.075	0.0	13.072	8.716	13.59	17.524	18.738	14.233	12.705	14.346	19.033
B. tuberculata	13.16	13.2	13.17	13.291	14.897	14.581	14.997	18.318	14.202	18.246	15.8	13.072	0.0	15.562	20.289	24.333	25.356	20.306	19.106	20.291	24.408
B. propinqua	8.835	8.745	8.798	8.85	9.16	8.888	9.343	11.87	9.563	12.352	9.841	8.716	15.562	0.0	14.178	18.72	19.386	14.421	13.231	14.501	18.817
Z. cucurbitae	13.662	13.662	13.668	13.647	13.811	13.755	14.128	15.677	14.24	16.675	14.774	13.59	20.289	14.178	0.0	19.081	19.518	15.674	14.614	15.06	19.74
B. minax	17.596	17.721	17.652	17.63	18.315	18.47	18.496	19.379	18.693	19.559	18.4	17.524	24.333	18.72	19.081	0.0	12.395	19.796	18.723	20.85	24.752
B. tsuneonis	18.704	18.948	18.729	18.865	19.217	19.111	19.254	19.555	18.933	20.071	18.985	18.738	25.356	19.386	19.518	12.395	0.0	19.649	18.455	21.147	25.541
B. cinnabaria	14.373	14.363	14.348	14.356	14.143	13.952	14.683	15.912	14.38	16.265	14.799	14.233	20.306	14.421	15.674	19.796	19.649	0.0	14.403	16.299	20.497
B. oleae	12.8	12.862	12.824	12.847	12.484	12.454	13.187	14.372	13.089	15.26	13.261	12.705	19.106	13.231	14.614	18.723	18.455	14.403	0.0	15.257	20.045
C. capitata	14.432	14.396	14.447	14.372	14.146	14.369	15.076	16.445	14.216	17.122	15.329	14.346	20.291	14.501	15.06	20.85	21.147	16.299	15.257	0.0	16.738
D. melanogaster	19.021	19.029	19.027	18.983	18.86	19.015	19.943	21.133	18.974	21.248	20.098	19.033	24.408	18.817	19.74	24.752	25.541	20.497	20.045	16.738	0.0
